# Development of larvae of the Australian blowfly, *Calliphora augur* (Diptera: Calliphoridae), at constant temperatures

**DOI:** 10.1101/2021.01.19.427229

**Authors:** Donnah M. Day, Nathan J. Butterworth, Anirudh Tagat, Gregory Markowsky, James F. Wallman

## Abstract

*Calliphora augur* (Diptera: Calliphoridae) is a common carrion-breeding blowfly of forensic, medical and agricultural importance in eastern Australia. Despite this, detailed information on the developmental biology of *C. augur* is lacking. Here, we present the first comprehensive study on the development of all three larval instars of *C. augur*, fed on sheep’s liver, at constant temperatures of 15, 20, 25, 30 and 35°C. We provide thermal summation models describing instar duration, as well as 95% prediction intervals for larval length at each constant temperature, enabling the age of larvae of *C. augur* to be estimated from their developmental stage and their average length. These data provide a basis for the application of this species to forensic investigations.
