## Supplementary Material 1 for "Development of larvae of the Australian blowfly, *Calliphora augur* (Diptera: Calliphoridae), at constant temperatures"

### Sheet: 15 degrees total
Time (h)	Replicate	Size (mm)	Instar
0	a	2.21	1
0	a	2	1
0	a	2.02	1
0	a	2.27	1
0	a	1.71	1
0	a	2.11	1
0	a	2.07	1
0	a	1.94	1
0	a	1.9	1
0	a	2.13	1
0	b	1.94	1
0	b	2.07	1
0	b	1.98	1
0	b	1.91	1
0	b	2.23	1
0	b	1.8	1
0	b	1.91	1
0	b	1.9	1
0	b	2.24	1
0	b	1.91	1
0	c	2.48	1
0	c	2.08	1
0	c	1.92	1
0	c	2.12	1
0	c	1.69	1
0	c	2.11	1
0	c	2.25	1
0	c	2.06	1
0	c	1.98	1
0	c	2.1	1
0	d	2.88	1
0	d	2.16	1
0	d	2.3	1
0	d	2.42	1
0	d	2.33	1
0	d	2.25	1
0	d	2.11	1
0	d	2.52	1
0	d	2.67	1
0	d	2.22	1
0	e	2.23	1
0	e	2.14	1
0	e	2.08	1
0	e	2.02	1
0	e	2.14	1
0	e	1.74	1
0	e	2.29	1
0	e	1.86	1
0	f	2.78	1
0	f	2.37	1
0	f	2.91	1
0	f	2.06	1
0	f	2.27	1
0	f	2.23	1
0	f	2.54	1
0	f	2.21	1
0	f	2.5	1
0	f	2.59	1
0	f	2.32	1
24	a	4.59	1
24	a	3.99	1
24	a	4.53	1
24	a	4.86	1
24	a	4.65	1
24	a	4.04	1
24	a	4.08	1
24	b	3.32	1
24	b	3.62	1
24	b	3.15	1
24	b	4.02	1
24	b	3.34	1
24	b	3	1
24	b	3.53	1
24	b	3.99	1
24	c	4.17	1
24	c	4.32	1
24	c	4.6	1
24	c	4.21	1
24	c	4.49	1
24	c	4.32	1
24	c	3.74	1
24	c	3.82	1
24	c	4.07	1
24	c	3.92	1
48	a	5.23	2
48	a	4.32	2
48	a	4.48	2
48	a	4.23	2
48	a	4.81	2
48	a	4.8	2
48	a	5	2
48	a	4.66	2
48	a	6.4	2
48	b	5.51	2
48	b	4.65	2
48	b	5.67	2
48	b	4.91	2
48	b	5.63	2
48	b	5.5	2
48	b	4.71	2
48	b	6.32	2
48	b	5.8	2
48	b	5.58	2
48	c	5.37	2
48	c	4.76	2
48	c	6.37	2
48	c	5.52	2
48	c	5.19	2
48	c	4.75	2
48	c	5.92	2
48	c	5.69	2
48	c	5.23	2
48	d	3.91	1
48	d	6.55	2
48	d	6.17	2
48	d	6.69	2
48	d	7.19	2
48	d	6.1	2
48	d	5.97	2
48	d	4.36	2
48	d	6.36	2
48	d	4.27	2
48	d	5.09	2
48	d	4.62	2
48	d	4.75	2
48	d	4.14	2
48	d	4.29	2
48	d	5.89	2
48	d	4.67	2
48	d	4.42	2
48	e	4.99	1.2
48	e	6.34	2
48	e	5.09	2
48	e	6.3	2
48	e	6.02	2
48	e	6.08	2
48	e	6.26	2
48	e	5.64	2
48	e	5.82	2
48	e	6.08	2
48	e	5.54	2
48	e	5.74	2
48	e	5.36	2
48	e	5.88	2
48	f	5.59	2
48	f	6.35	2
48	f	5.72	2
48	f	5.47	2
48	f	5.78	2
48	f	6.16	2
48	f	6.43	2
72	a	8.09	2
72	a	6.69	2
72	a	6.97	2
72	a	8.13	2
72	a	8.01	2
72	a	6.73	2
72	a	6.19	2
72	a	6.23	2
72	a	6.27	2
72	b	7.82	2
72	b	6.13	2
72	b	6.25	2
72	b	6.6	2
72	b	7.67	2
72	b	6.52	2
72	b	6.91	2
72	b	8.13	2
72	b	6.25	2
72	c	8.02	2
72	c	8.57	2
72	c	7.58	2
72	c	8.29	2
72	c	7.52	2
72	c	8.52	2
72	c	8.85	2
72	c	8	2
96	a	7.81	2
96	a	8.99	2
96	a	7.38	2
96	a	9.94	2
96	a	8.72	2
96	b	9.77	2
96	b	7.64	2
96	b	9.16	2
96	b	6.61	2
96	b	6.45	2
96	b	7.09	2
96	b	9.7	2.3
96	c	7.73	2
96	c	6.91	2
96	c	8.05	2
96	c	10.13	2
96	c	10.44	3
96	c	10.99	3
96	d	7.67	2
96	d	8.82	2
96	d	8.57	2
96	d	8.91	2
96	d	10.05	2.3
96	d	11.02	3
96	d	11.94	3
96	d	11.73	3
96	d	11.67	3
96	d	11.65	3
96	e	9.96	2
96	e	7.47	2
96	e	9.53	2.3
96	e	9.92	2.3
96	e	9.76	2.3
96	e	9.78	2.3
96	e	10.93	3
96	e	10.12	3
96	e	10.85	3
96	e	10.95	3
96	f	12.28	3
96	f	11.98	3
96	f	12.29	3
96	f	11.82	3
96	f	11.92	3
96	f	13.03	3
96	f	12.82	3
96	f	12.76	3
96	f	12.21	3
96	f	12.35	3
120	a	9.37	2.3
120	a	9.69	3
120	a	10.66	3
120	a	10.9	3
120	a	14.07	3
120	a	9.77	3
120	a	8.74	3
120	a	11.37	3
120	a	13.77	3
120	c	7.02	2
120	c	11.01	3
120	c	13.97	3
120	c	14.85	3
120	c	16.58	3
120	c	10.23	3
120	c	11.61	3
120	c	13.46	3
120	c	9.53	3
120	c	13.32	3
144	a	13.72	3
144	a	16.25	3
144	a	8.88	3
144	a	9.7	3
144	a	12.73	3
144	a	16.73	3
144	a	11.53	3
144	a	7.68	3
144	b	13.16	3
144	b	16.56	3
144	b	13.72	3
144	b	13.32	3
144	b	12.45	3
144	b	15.7	3
144	b	16.97	3
144	b	18.08	3
144	c	7.82	3
144	c	16.06	3
144	c	16.15	3
144	c	16.01	3
144	c	16.64	3
144	c	16.66	3
144	c	13.53	3
144	c	10.87	3
144	c	15.48	3
144	d	5.56	3
144	d	7.85	3
144	d	9.03	3
144	d	15.18	3
144	d	15.22	3
144	d	17.04	3
144	d	15.67	3
144	e	7.66	3
144	e	14.74	3
144	e	13.95	3
144	e	14.49	3
144	e	14.12	3
144	e	14.94	3
144	e	15.15	3
144	e	15.32	3
144	f	17.51	3
144	f	17.14	3
144	f	17.65	3
144	f	15.83	3
144	f	18.47	3
144	f	17.4	3
144	f	17.82	3
144	f	16.83	3
144	f	16.93	3
144	f	17.49	3
144	f	18.2	3
168	a	19.93	3
168	a	13.21	3
168	a	19.86	3
168	a	14.46	3
168	a	18.47	3
168	a	19.29	3
168	a	18.87	3
168	a	13.43	3
168	b	15	3
168	b	18.98	3
168	b	18.95	3
168	b	19.56	3
168	b	15.52	3
168	b	17.43	3
168	b	15.12	3
168	b	19.3	3
168	b	18.78	3
168	b	17.15	3
168	c	19.15	3
168	c	17.56	3
168	c	19.65	3
168	c	18.72	3
168	c	16.81	3
168	c	13.86	3
168	c	14.4	3
192	a	18.39	3
192	a	19.25	3
192	a	16.98	3
192	a	19.84	3
192	a	18.04	3
192	a	13.86	3
192	a	11.91	3
192	b	11.56	3
192	b	5.53	3
192	b	7.54	3
192	b	6.38	3
192	b	16.46	3
192	b	15.99	3
192	b	12.66	3
192	c	17.35	3
192	c	16.8	3
192	c	13.03	3
192	c	13.96	3
192	c	17.52	3
192	c	16.43	3
192	c	16.92	3
192	d	19.08	3
192	d	18.79	3
192	d	17.13	3
192	e	17.11	3
192	e	19.6	3
192	e	18.14	3
192	e	20.17	3
192	e	18.79	3
192	e	19.64	3
192	e	19.27	3
192	e	18.24	3
192	e	19.27	3
192	e	18.14	3
192	f	20.47	3
192	f	19.24	3
192	f	18.77	3
192	f	18.36	3
192	f	18.67	3
192	f	19.5	3
192	f	20.04	3
192	f	17.1	3
216	a	17.17	3
216	a	17.73	3
216	a	17.43	3
216	a	19.66	3
216	a	17.52	3
216	a	16.67	3
216	b	16.4	3
216	b	17.84	3
216	b	17.38	3
216	b	19.14	3
216	b	15.63	3
216	b	19.61	3
216	b	18.74	3
216	c	17.9	3
216	c	18.7	3
216	c	18.03	3
216	c	16.93	3
216	c	17.55	3
216	c	17.46	3
240	a	17.24	3
240	a	16.37	3
240	a	19.81	3
240	a	19.46	3
240	a	17.55	3
240	a	9.09	3
240	a	18.13	3
240	a	17.4	3
240	b	17.87	3
240	b	18.25	3
240	b	19.55	3
240	b	18.13	3
240	b	16.43	3
240	b	15.54	3
240	b	17.84	3
240	d	16.92	3
240	d	18.08	3
240	d	17.64	3
240	d	17.61	3
240	d	18.33	3
240	d	18.29	3
240	d	17.32	3
240	d	17.13	3
240	d	17	3
240	e	19.14	3
240	e	18.46	3
240	e	18.89	3
240	e	18.34	3
240	e	18.64	3
240	e	19.17	3
240	e	18.95	3
240	e	18.6	3
240	e	18.93	3
240	f	18.38	3
240	f	18.11	3
240	f	18.24	3
240	f	18.77	3
240	f	18.05	3
240	f	19.03	3
240	f	19.75	3
240	f	21.26	3
240	f	18.71	3
240	f	16.35	3
264	a	18.57	3
264	a	17.42	3
264	a	17.44	3
264	a	18.98	3
264	a	18.54	3
264	a	18.52	3
264	a	15.51	3
264	a	16.93	3
264	a	15.86	3
264	a	17.35	3
264	a	17.08	3
264	a	18.8	3
264	b	18.56	3
264	b	17.25	3
264	b	17.04	3
264	b	15.99	3
264	b	16.74	3
264	c	17.13	3
264	c	17.06	3
264	c	12.21	3
288	b	17.55	3
288	b	15.46	3
288	b	18.27	3
288	b	19.11	3
288	b	13.86	3
288	b	17.11	3
288	b	16.66	3
288	c	17.51	3
288	c	13.51	3
288	d	17.09	3
288	d	18.5	3
288	d	17.49	3
288	d	16.97	3
288	d	17.25	3
288	d	17.07	3
288	d	17.17	3
288	d	15.6	3
288	e	16.66	3
288	e	15.35	3
288	e	15.99	3
288	e	17.46	3
288	e	17.88	3
288	e	16.96	3
288	f	18.53	3
288	f	16.97	3
288	f	18.85	3
288	f	18.34	3
288	f	17.79	3
288	f	18.15	3
288	f	17.38	3
288	f	16.95	3
312	a	18.08	3
312	a	17.39	3
312	a	16.77	3
312	a	16.8	3
312	a	16.47	3
312	a	16.88	3
312	a	17.1	3
312	a	17.05	3
312	b	14.16	3
312	b	16.29	3
312	b	14.75	3
312	b	17.75	3
312	b	16.99	3
312	b	14.85	3
312	b	17.13	3
312	b	13.2	3
312	b	17.04	3
312	c	16.09	3
312	c	18.58	3
312	c	16.29	3
312	c	16.84	3
312	c	18.34	3
312	c	17.66	3
312	c	15.89	3
312	c	17.65	3
312	c	16.4	3
312	c	18.11	3
312	c	18.54	3
312	c	17.06	3
312	c	13.8	3
312	c	14.14	3
312	c	16.13	3
336	a	13.71	3
336	a	15.84	3
336	a	14.12	3
336	c	16.11	3
336	c	16.46	3
336	c	17.19	3
336	d	15.11	3
336	d	16.57	3
336	d	15.3	3
336	d	13.28	3
336	d	14.4	3
336	e	16.87	3
336	e	14.67	3
336	e	15.03	3
336	e	15.45	3
336	e	14.56	3
336	e	16.67	3
336	e	15.86	3
336	e	16.59	3
336	e	16.93	3
336	f	17.82	3
336	f	16.04	3
336	f	18.38	3
336	f	18.56	3
336	f	18.04	3
336	f	18.26	3
336	f	15	3
336	f	15.03	3
336	f	16.74	3
360	c	17.52	3
360	c	17.41	3
360	c	17.21	3
360	c	16.05	3
360	c	16.87	3
360	c	16.2	3
360	c	15.79	3
360	c	15.51	3
384	a	15.85	3
384	a	16	3
384	a	16.75	3
384	a	15.05	3
384	a	13.43	3
384	a	15.42	3
384	a	16.86	3
384	a	16.18	3
384	a	13.72	3
384	a	11.12	3
384	b	12.99	3
384	b	11.18	3
384	b	9.89	3
384	b	9.36	3
384	b	10.74	3
384	b	15.6	3
384	b	12.33	3
384	c	18.06	3
384	c	17.99	3
384	c	17.56	3
384	c	17.79	3
384	d	13.62	3
384	d	15.17	3
384	d	15.5	3
384	d	13.41	3
384	d	15.38	3
384	d	15.25	3
384	e	15.33	3
384	f	13.55	3
384	f	15.15	3
384	f	16.93	3
384	f	13.64	3
384	f	14.84	3
384	f	15.13	3
384	f	14.63	3
384	f	16.92	3
384	f	14.94	3
384	f	13.65	3
384	f	16.54	3
384	f	13.4	3
384	f	16.03	3
408	a	15.19	3
408	a	17.13	3
408	a	16.77	3
408	a	12.81	3
408	a	17.65	3
408	a	12.75	3
408	a	16.45	3
408	a	15.82	3
408	b	13.7	3
408	b	9.55	3
408	b	13.5	3
408	b	14.63	3
408	b	13.42	3
408	b	13.05	3
408	b	14.64	3
408	b	14.05	3
408	b	13.82	3
408	b	11.56	3
408	c	14.87	3
408	c	15.07	3
408	c	17.12	3
408	c	16.82	3
408	c	16.44	3
408	c	16.97	3
408	c	16.73	3
432	a	12.12	3
432	c	16.58	3
432	d	13.15	3
432	d	14.96	3
456	b	13.63	3
456	b	13.05	3
480	a	15.71	3
480	c	17.14	3
480	c	16.71	3
480	f	11.98	3
504	c	17.68	3
576	c	13.4	3
600	b	15.23	3

### Sheet: 20 degrees total
Time (h)	Replicate	Size (mm)	Instar
0	a	2.67	1
0	a	3.08	1
0	a	2.5	1
0	a	2.92	1
0	a	2.48	1
0	a	2.14	1
0	a	2.62	1
0	a	2.42	1
0	a	2.98	1
0	a	2.46	1
0	d	3.25	1
0	d	3.38	1
0	d	2.99	1
0	d	2.78	1
0	d	2.39	1
0	d	2.3	1
0	d	3.37	1
0	d	3.13	1
0	d	2.83	1
0	e	1.89	1
0	e	1.87	1
0	e	2.25	1
0	e	2.12	1
0	e	1.88	1
0	e	2.2	1
0	e	2.39	1
0	e	1.82	1
0	f	2.41	1
0	f	2.18	1
0	f	2.1	1
0	f	2.07	1
0	f	2.57	1
0	f	2.73	1
0	f	2.51	1
0	f	2.53	1
0	g	2.9	1
0	g	2.62	1
0	g	2.61	1
0	g	2.77	1
0	g	2.34	1
0	g	2.65	1
0	g	2.67	1
0	g	2.44	1
0	g	2.4	1
0	g	3.31	1
6	a	3.8	1
6	a	3.06	1
6	a	3.03	1
6	a	3.77	1
6	a	3.46	1
6	a	3.55	1
6	d	3.53	1
6	d	3.53	1
6	d	2.97	1
6	d	2.99	1
6	d	3.06	1
12	a	4.27	1
12	a	4.57	1
12	a	4.63	1
12	a	4.67	1
12	a	4.1	1
12	a	3.99	1
12	a	4.01	1
12	a	4.24	1
12	a	3.69	1
12	f	4.34	1
12	f	3.58	1
12	f	4.56	1
12	f	4.68	1
18	a	4.51	1
18	a	4.68	1.2
18	a	4.63	1.2
18	a	4.94	1.2
18	a	4.26	1.2
18	a	5.03	1.2
18	a	3.61	1.2
18	a	3.83	1.2
18	f	4.28	1
18	f	3.85	1.2
18	f	4.03	1.2
18	f	4.62	1.2
18	f	4.25	1.2
18	f	4.42	1.2
18	f	3.84	1.2
18	f	3.66	1.2
24	a	4.81	1.2
24	a	5.71	2
24	a	4.74	2
24	a	5.99	2
24	a	4.36	2
24	a	6.44	2
24	a	5.51	2
24	a	4.69	2
24	d	4.62	1.2
24	d	4.61	1.2
24	d	5.19	2
24	d	4.23	2
24	d	4.51	2
24	d	4.39	2
24	d	4.81	2
24	d	4.85	2
24	d	4.92	2
24	d	4.86	2
24	f	5.11	1.2
24	f	5.96	2
24	f	6.61	2
24	f	4.97	2
30	a	4.35	1
30	a	5.49	2
30	a	5.38	2
30	a	4.72	2
30	a	4.79	2
30	a	4.86	2
30	a	5.19	2
30	a	5.42	2
30	d	4.77	1.2
30	d	4.69	2
30	d	5.71	2
30	d	6.22	2
30	d	7.05	2
30	d	6.09	2
30	d	6.43	2
36	a	6.73	2
36	a	6.62	2
36	a	6.73	2
36	a	6.01	2
36	a	6.29	2
36	a	6.89	2
36	a	6.01	2
36	a	4.92	2
36	a	6.73	2
36	a	6.41	2
36	f	6.51	2
36	f	8.18	2
36	f	7.24	2
36	f	7.22	2
36	f	7.7	2
36	f	7.53	2
36	f	8.51	2
36	f	8.49	2
36	f	8.24	2
36	f	7.63	2
42	a	5.93	2
42	a	6.39	2
42	a	6.35	2
42	a	6.53	2
42	a	6.83	2
42	a	7.18	2
42	a	7.24	2
42	a	7.32	2
42	a	7.15	2
42	a	6.5	2
42	a	6.31	2
42	d	4.39	1.2
42	d	7.63	2
42	d	8.14	2
42	d	7.62	2
42	d	7.63	2
42	d	7.25	2
42	d	8.22	2
42	d	7.24	2
42	d	7.5	2
48	a	7.75	2
48	a	10.68	2
48	a	8.08	2
48	a	9.58	2
48	a	9.12	2
48	a	9.95	2
48	a	9.11	2
48	a	9.77	2
48	b	9.7	2
48	b	9.27	2
48	b	10.04	2
48	b	9	2
48	b	8.77	2
48	b	8.32	2
48	b	6.76	2
48	b	9.02	2
48	b	8.35	2
48	b	9.35	2
48	d	10.17	2
48	d	9.07	2
48	d	8.65	2
48	d	10.96	2.3
48	d	11.57	3
48	f	9.19	2
48	f	10.6	2.3
48	f	10.79	2.3
48	f	10.79	2.3
48	f	9.23	2.3
48	f	10.44	2.3
48	f	9.81	2.3
48	f	10.58	2.3
48	f	8.08	2.3
48	f	10	2.3
48	f	9.35	2.3
54	a	16.75	3
54	a	13.19	3
54	a	17.69	3
54	a	13.01	3
54	a	15.51	3
54	a	12.63	3
54	a	17.3	3
54	a	15.1	3
54	d	8.06	2
54	d	8.51	2
54	d	9.55	2
54	d	8.29	2.3
54	d	8.8	2.3
54	d	10.23	2.3
54	d	8.62	2.3
54	d	10.23	2.3
54	d	12.82	3
54	d	11.23	3
54	f	16.1	3
54	f	16.01	3
54	f	12.01	3
54	f	14.58	3
54	f	15.64	3
54	f	14.3	3
54	f	13.38	3
54	f	12.75	3
60	a	14.33	3
60	a	11.27	3
60	a	10.17	3
60	a	9.55	3
60	a	11.26	3
60	a	13.07	3
60	a	14.39	3
60	d	10.02	2.3
60	d	11.7	3
60	d	11.64	3
60	d	11.03	3
60	d	11.88	3
60	d	11.16	3
60	d	11.94	3
60	d	11.44	3
60	d	10.14	3
66	a	9.84	2
66	a	9.59	2
66	a	10.78	2.3
66	a	11.76	3
66	a	10.02	3
66	a	9.5	3
66	a	12.01	3
66	a	11.28	3
66	d	16.73	3
66	d	18.78	3
66	d	17.32	3
66	d	16.17	3
66	d	15.45	3
66	d	18.55	3
66	d	17.84	3
66	d	16.71	3
66	d	15.61	3
66	f	7.96	2
66	f	8.32	2
66	f	7.27	2
66	f	7.68	2
66	f	9.02	2
66	f	8.66	2
66	f	8.59	2
66	f	8.45	2
72	a	17.83	3
72	a	15.04	3
72	a	16.76	3
72	a	16.68	3
72	a	14.26	3
72	a	13.62	3
72	a	10.03	3
72	a	10.27	3
72	a	13.93	3
72	d	13.58	3
72	d	14.36	3
72	d	14.59	3
72	d	13.26	3
72	d	12.61	3
72	d	16.9	3
72	d	17.19	3
72	d	12.83	3
72	d	15.67	3
72	d	16.96	3
72	f	16.35	3
72	f	14.08	3
72	f	13.9	3
72	f	13.27	3
72	f	16.18	3
72	f	14.96	3
72	f	14.97	3
72	f	15.84	3
84	a	18.6	3
84	a	15.79	3
84	a	15.16	3
84	a	17.45	3
84	a	15.42	3
84	a	17.58	3
84	a	16.5	3
84	a	17.56	3
84	a	16.02	3
84	a	15.86	3
84	a	13.83	3
84	a	15.75	3
84	a	12.68	3
84	a	8.94	3
84	a	14.82	3
84	a	17.68	3
84	a	14.63	3
84	a	12.88	3
84	a	15.62	3
84	a	14.16	3
84	d	16.2	3
84	d	16.26	3
84	d	16.38	3
84	d	15.46	3
84	d	16.78	3
84	d	18.04	3
84	d	15.66	3
84	d	16.84	3
84	d	16.6	3
84	f	10.42	2.3
84	f	16.82	3
84	f	16.33	3
84	f	10.13	3
84	f	16.7	3
84	f	16.19	3
84	f	17.17	3
84	f	16.76	3
84	f	15.61	3
84	f	14.37	3
96	a	18.5	3
96	a	18.87	3
96	a	19.77	3
96	a	19.41	3
96	a	18.57	3
96	a	18.98	3
96	a	18.99	3
96	a	16.74	3
96	a	20.05	3
96	a	18.08	3
96	b	17.16	3
96	b	17.77	3
96	b	18.16	3
96	b	17.15	3
96	b	18.88	3
96	b	19.01	3
96	c	17.64	3
96	c	17.05	3
96	c	15.43	3
96	c	14.75	3
96	c	16.4	3
96	c	18.42	3
96	c	16.14	3
96	c	17.47	3
96	c	18.85	3
96	d	18.36	3
96	d	16.44	3
96	d	19.33	3
96	d	19.48	3
96	d	19.52	3
96	d	16.93	3
96	d	19.74	3
96	d	19.51	3
96	d	16.74	3
96	d	16.5	3
96	e	18.75	3
96	e	17.32	3
96	e	18.67	3
96	e	13.32	3
96	e	18.61	3
96	e	18.12	3
96	e	14.62	3
96	e	18.86	3
96	e	17.79	3
96	e	18.45	3
96	f	15.09	3
96	f	18.07	3
96	f	18.5	3
96	f	18.79	3
96	f	16.49	3
96	f	17.7	3
96	f	18.26	3
96	f	19.48	3
96	f	16.91	3
96	g	15.16	3
96	g	19.86	3
96	g	18.02	3
96	g	17.81	3
96	g	15.9	3
96	g	18.69	3
96	g	16.21	3
96	g	15.79	3
96	g	17.39	3
96	g	18.49	3
108	a	16.78	3
108	a	20.49	3
108	a	16.13	3
108	a	20.28	3
108	a	19.57	3
108	a	20.22	3
108	d	19.23	3
108	d	18.52	3
108	d	18.8	3
108	d	18.15	3
108	d	18.35	3
108	d	16.04	3
108	d	19.02	3
108	d	19	3
108	d	18.18	3
108	f	17.89	3
108	f	17.68	3
108	f	17.62	3
108	f	19.48	3
108	f	18.03	3
108	f	17.93	3
108	f	16.23	3
108	f	16.45	3
108	f	17.81	3
120	a	16.99	3
120	a	18.05	3
120	a	17.49	3
120	a	16.58	3
120	d	19.55	3
120	d	19.41	3
120	d	19.09	3
120	d	20.84	3
120	d	18.9	3
120	d	20.58	3
120	d	18.94	3
120	f	17.61	3
120	f	14.69	3
120	f	18.72	3
120	f	16.63	3
120	f	16.45	3
120	f	19.11	3
120	f	16.99	3
132	a	17.11	3
132	a	17.78	3
132	a	18.27	3
132	a	17.83	3
132	a	18.91	3
132	a	18.61	3
132	a	18.29	3
132	a	18.39	3
132	a	18.52	3
132	d	16.99	3
132	d	19.25	3
132	d	19.56	3
132	d	19.65	3
132	d	19.35	3
132	d	19.47	3
132	d	20.1	3
132	d	20.69	3
132	d	19.37	3
132	d	20.82	3
132	f	17.14	3
132	f	18.17	3
132	f	17.94	3
132	f	19.1	3
132	f	15.54	3
132	f	18.64	3
132	f	19.97	3
132	f	17.27	3
144	b	16.79	3
144	b	20.4	3
144	b	19.06	3
144	b	21.08	3
144	b	18.76	3
144	b	20.75	3
144	b	17.04	3
144	d	17.15	3
144	d	16.56	3
144	d	16.31	3
144	d	16.4	3
144	d	16.32	3
144	d	17.6	3
144	d	16.93	3
144	d	15.09	3
144	d	19.2	3
144	e	20.87	3
144	e	18.96	3
144	e	16.58	3
144	e	19.45	3
144	e	20.4	3
144	e	19.16	3
144	e	21	3
144	e	19.96	3
144	e	19.66	3
144	f	18.31	3
144	f	18.08	3
144	f	17.47	3
144	f	18.63	3
144	f	19.41	3
144	f	19.64	3
144	f	19.18	3
144	f	18.42	3
144	f	18.37	3
144	f	19.08	3
144	g	17.76	3
144	g	18.1	3
144	g	17.73	3
144	g	16.99	3
144	g	16.31	3
144	g	17.53	3
144	g	17.32	3
144	g	16.79	3
144	g	16.52	3
156	a	18.55	3
156	a	20.31	3
156	a	20.51	3
156	a	16.83	3
156	a	13.57	3
156	a	19.89	3
156	a	18.37	3
156	a	19.76	3
156	a	18.76	3
156	a	19.13	3
156	d	17.3	3
156	f	18.47	3
156	f	18.98	3
156	f	17.24	3
156	f	18.08	3
156	f	17.32	3
156	f	19.01	3
156	f	19.79	3
156	f	17.4	3
168	a	17.19	3
168	a	17.15	3
168	a	16.81	3
168	a	15.68	3
168	a	16.84	3
168	a	14.9	3
168	a	15.86	3
168	a	17.12	3
168	d	18.87	3
168	d	17.58	3
168	d	13.89	3
168	d	19.19	3
168	d	17.61	3
168	d	17.36	3
168	d	19.78	3
168	d	16.54	3
168	d	17.96	3
168	d	19.5	3
180	a	18.04	3
180	f	18.89	3
180	f	16.73	3
180	f	19.59	3
180	f	18.7	3
180	f	19.32	3
180	f	18.17	3
180	f	19.7	3
180	f	18.35	3
180	f	18.9	3
180	f	18.52	3
180	f	18.51	3
180	f	18.22	3
180	f	19.99	3
180	f	18.09	3
180	f	19.03	3
192	a	18.91	3
192	a	17.52	3
192	a	19.04	3
192	a	19.51	3
192	a	20.79	3
192	a	19.26	3
192	a	19.44	3
192	a	17.79	3
192	b	17.09	3
192	b	17.82	3
192	b	15.77	3
192	b	18.33	3
192	b	17.11	3
192	b	16.81	3
192	b	18.81	3
192	b	17.12	3
192	b	16.48	3
192	b	16.75	3
192	d	20.21	3
192	d	18.71	3
192	d	17.77	3
192	d	20.1	3
192	d	18.1	3
192	d	18.69	3
192	d	19.66	3
192	d	13.58	3
192	e	18.25	3
192	e	18.78	3
192	e	18.83	3
192	e	18.26	3
192	e	17.33	3
192	e	19.09	3
192	e	18.78	3
192	e	19.86	3
192	e	18.91	3
192	e	17.94	3
192	f	19.81	3
192	f	17.27	3
192	f	16.48	3
192	f	18.56	3
192	f	17.17	3
192	f	18.15	3
192	f	18.36	3
192	f	18.81	3
192	f	17.04	3
192	g	18.54	3
192	g	16.63	3
192	g	19.44	3
192	g	17.36	3
192	g	15.68	3
192	g	17.98	3
192	g	18.22	3
192	g	17.8	3
192	g	17.39	3
204	a	17.29	3
204	a	15.82	3
204	a	13.2	3
204	a	15.49	3
204	a	17.25	3
204	a	15.31	3
204	a	15.21	3
204	a	18.83	3
204	d	19.82	3
204	d	17.03	3
204	d	20.28	3
204	d	15.11	3
204	d	16.13	3
204	d	18.5	3
204	f	16.87	3
204	f	17.16	3
216	a	17.18	3
216	a	18.67	3
216	a	19.62	3
216	a	17.17	3
216	a	15.71	3
216	d	15.07	3
216	f	18.25	3
216	f	19.53	3
216	f	19.46	3
216	f	19.04	3
216	f	17.38	3
216	f	17.43	3
216	f	19.46	3
216	f	18.39	3

### Sheet: 25 degrees total
Time (h)	Replicate	Size (mm)	Instar
0	a	3.34	1
0	a	2.96	1
0	a	3.18	1
0	a	2.57	1
0	a	3.22	1
0	a	2.94	1
0	a	2.92	1
0	a	2.31	1
0	a	2.89	1
0	a	2.18	1
0	b	3.13	1
0	b	2.61	1
0	b	3.24	1
0	b	2.9	1
0	b	3.1	1
0	b	2.97	1
0	b	2.4	1
0	b	3.23	1
0	c	3.48	1
0	c	3.17	1
0	c	3.15	1
0	c	3.28	1
0	c	2.87	1
0	c	2.34	1
0	c	3.03	1
0	c	3.08	1
0	c	2.81	1
0	c	2.66	1
0	d	2.9	1
0	d	3.31	1
0	d	2.4	1
0	d	2.64	1
0	d	2.97	1
0	d	1.98	1
0	d	2.98	1
0	d	2.33	1
0	d	3.01	1
0	d	3.17	1
0	f	2.3	1
0	f	3.22	1
0	f	2.89	1
0	f	2.79	1
0	f	3.28	1
0	f	2.94	1
0	f	2.88	1
0	f	3.29	1
0	f	3.19	1
0	f	2.93	1
4	a	3.45	1
4	a	3.6	1
4	a	3.62	1
4	a	3.57	1
4	a	3.7	1
4	a	3.49	1
4	a	3.79	1
4	a	3.86	1
4	a	3.5	1
4	c	3.44	1
4	c	3.7	1
4	c	3.73	1
4	c	3.1	1
4	c	3.92	1
4	c	3.74	1
4	c	3.94	1
4	c	3.48	1
4	c	3.49	1
4	c	3.66	1
4	e	3.6	1
4	e	3.65	1
4	e	3.83	1
4	e	3.51	1
4	e	3.36	1
4	e	3.42	1
4	e	3.83	1
4	e	3.44	1
8	a	3.7	1
8	a	3.44	1
8	a	3.98	1
8	a	3.59	1
8	c	3.68	1
8	c	3.72	1
8	c	4.11	1
8	c	4.05	1
8	c	3.68	1
8	c	3.93	1
8	c	4.03	1
12	a	3.99	1
12	a	4.82	1
12	a	3.54	1
12	a	3.95	1
12	a	4.45	1
12	a	4.67	1
12	a	4	1
12	a	4.1	1
12	a	4.45	1
12	a	4.24	1
12	c	4.68	1
12	c	4.78	1
12	c	5	1
12	c	4.94	1
12	c	4.63	1
12	c	4.23	1
12	c	4.65	1
12	c	3.95	1
12	c	4.66	1
12	c	4.7	1
12	c	4.8	1
12	e	4	1
12	e	4.09	1
12	e	4.46	1
12	e	3.29	1
12	e	3.8	1
12	e	3.46	1
12	e	4.12	1
12	e	3.87	1
12	e	3.72	1
16	a	3.77	1
16	a	4.03	1
16	a	4.93	1
16	a	4.48	1
16	a	4.5	1
16	a	4.01	1.2
16	c	4.04	1
16	c	4.15	1.2
16	c	4.23	1.2
16	c	4.78	2
16	c	5.41	2
16	c	5.09	2
20	a	7.81	2
20	a	6.3	2
20	a	7.13	2
20	a	6.75	2
20	a	6.41	2
20	a	7.56	2
20	a	7.33	2
20	c	6.1	2
20	c	7.19	2
20	c	6.88	2
20	c	6.77	2
20	c	6.85	2
20	c	7.19	2
20	c	7.64	2
20	c	6.35	2
20	c	6.85	2
20	e	7.97	2
20	e	7.55	2
20	e	7.79	2
20	e	7.74	2
20	e	7.01	2
20	e	7.64	2
20	e	7.48	2
24	a	6.3	2
24	a	7.15	2
24	a	7.17	2
24	a	7.13	2
24	a	7.68	2
24	a	7.64	2
24	a	7.77	2
24	a	6.59	2
24	a	7.55	2
24	c	8.3	1.2
24	c	7.88	2
24	c	7.28	2
24	c	6.99	2
24	c	7.01	2
24	c	7.48	2
24	c	7.57	2
24	c	7.52	2
24	c	7.37	2
24	c	8.32	2
24	e	8.48	2
24	e	6.3	2
24	e	6.42	2
24	e	7.3	2
24	e	7.24	2
24	e	6.62	2
24	e	7.91	2
24	e	6.37	2
24	e	8.19	2
24	e	7.45	2
28	a	7.36	2
28	a	8.8	2
28	a	8.48	2
28	a	7.01	2
28	a	7.42	2
28	a	8.46	2
28	a	8.78	2
28	c	5.66	2
28	c	6.45	2
28	c	7.15	2
28	c	6.68	2
28	c	6.87	2
28	c	6.19	2
28	c	6.8	2
28	c	7.9	2
28	c	7.56	2
28	e	8.27	2
28	e	8.25	2
28	e	8.89	2
28	e	8.37	2
28	e	7.54	2
32	a	8.66	2
32	a	7.69	2
32	a	8.3	2
32	a	7.5	2
32	a	8.2	2
32	a	7.41	2
32	a	8.26	2
32	a	8.4	2
32	c	7.58	2
32	c	8.69	2
32	c	7.73	2
32	c	8.15	2
32	c	8.3	2
32	c	7.01	2
32	c	7.8	2
32	c	8.17	2
32	c	7.71	2
32	c	8.05	2
36	a	8.78	2
36	a	8.77	2
36	a	6.18	2
36	a	9.72	2
36	a	9.07	2
36	a	8.44	2
36	a	7.46	2
36	a	9.16	2.3
36	c	8.19	2.3
36	c	10.62	2.3
36	c	10.62	3
36	c	10.37	3
36	c	9.46	3
36	e	7.84	2
36	e	8.32	2
36	e	8.99	2
36	e	8.66	2
36	e	8.81	2
36	e	7.91	2
36	e	7.38	2
36	e	7.72	2
36	e	8.35	2
40	a	9.25	2
40	a	8.43	2
40	a	8.54	2
40	a	9.84	2.3
40	a	12.15	3
40	a	9.76	3
40	c	8.57	2
40	c	9.57	2
40	c	8.22	2
40	c	6.45	2
40	c	9.14	2.3
40	c	7.8	2.3
40	c	9.07	2.3
40	c	8.87	2.3
40	c	8.4	2.3
40	e	8.37	2
40	e	9.38	2
40	e	7.88	2
40	e	8.38	2
40	e	8.72	2
40	e	8.56	2
40	e	8.84	2
40	e	9.37	2
40	e	9.24	2
40	e	9.22	2.3
44	a	8.69	2
44	a	6.76	2
44	a	7.76	2
44	a	9.43	2
44	a	8.74	2.3
44	a	9.45	2.3
44	a	9.09	2.3
44	a	9.12	2.3
44	c	9.66	2
44	c	9.36	2
44	c	8.06	2
44	c	8.92	2
44	c	9.41	2
44	c	8.63	2
44	c	9	2
44	c	9.4	2.3
44	c	10.88	3
44	c	10.62	3
44	e	9.74	2
44	e	8.6	2
44	e	9.58	2
44	e	8.11	2
44	e	8.94	2
44	e	8.9	2
44	e	8.18	2.3
44	e	8.82	2.3
44	e	10.19	2.3
44	e	11.32	3
48	b	15.16	3
48	b	11.88	3
48	b	12.11	3
48	b	14.57	3
48	b	14.24	3
48	b	14.62	3
48	b	14.59	3
48	b	13.37	3
48	b	12.89	3
48	b	11.83	3
48	d	15.72	3
48	d	9.82	3
48	d	12.07	3
48	d	15.08	3
48	d	13.89	3
48	d	15.58	3
48	d	14.43	3
48	d	14.63	3
48	d	16.05	3
48	e	13.76	3
48	e	13.43	3
48	e	15.22	3
48	e	14.94	3
48	e	13.77	3
48	e	14.34	3
48	e	14.02	3
48	e	14.44	3
48	e	13.7	3
48	f	10.47	2.3
48	f	9.03	2.3
48	f	8.55	2.3
48	f	10.88	3
48	f	12.94	3
48	f	14.38	3
48	f	12.65	3
48	f	11.59	3
48	f	12.24	3
52	a	6.99	2
52	a	11.26	3
52	a	11.47	3
52	a	11.05	3
52	a	10.51	3
52	a	13.5	3
52	a	13.32	3
52	a	12.34	3
52	a	11.37	3
52	a	9.51	3
52	c	7.3	2
52	c	14.76	3
52	c	13.12	3
52	c	12.66	3
52	c	14.53	3
52	c	13.54	3
52	c	13.54	3
52	c	13.88	3
52	e	6.25	1
52	e	8.18	2
52	e	9	3
52	e	11.35	3
52	e	9.96	3
56	a	13.28	3
56	a	14.57	3
56	a	14.7	3
56	a	15.89	3
56	a	15.32	3
56	a	14.61	3
56	a	16.34	3
56	a	15.41	3
56	a	13.84	3
56	a	15.49	3
56	c	17.01	3
56	c	15.3	3
56	c	17.92	3
56	c	19.02	3
56	c	15.54	3
56	c	15.78	3
56	c	17.58	3
56	c	18.24	3
56	c	18.66	3
56	c	15.89	3
56	c	13.36	3
56	e	14.56	3
56	e	13.69	3
56	e	17.36	3
56	e	16.4	3
56	e	15.58	3
56	e	14.78	3
56	e	15.82	3
56	e	16.63	3
60	a	16.68	3
60	a	13.05	3
60	a	17.94	3
60	a	10.02	3
60	a	18.22	3
60	a	9.47	3
60	a	17.32	3
60	a	18.49	3
60	a	17.01	3
60	c	17.27	3
60	c	16.4	3
60	c	17.29	3
60	c	17.04	3
60	c	16.36	3
60	c	16.7	3
60	c	17.63	3
60	c	16.35	3
60	c	17.74	3
60	e	17.02	3
60	e	15.45	3
60	e	15.65	3
60	e	17.06	3
60	e	16.68	3
60	e	13.67	3
60	e	16.26	3
60	e	15.04	3
60	e	14.21	3
64	a	8.57	3
64	a	13.43	3
64	a	15.31	3
64	a	15.29	3
64	a	16.64	3
64	a	14.07	3
64	a	15.15	3
64	a	13.45	3
64	a	14.86	3
64	a	16.42	3
64	a	16.3	3
64	c	7.33	3
64	c	13.89	3
64	c	15.87	3
64	c	15.02	3
64	c	15.47	3
64	c	17.03	3
64	c	14.26	3
64	c	11.52	3
64	c	15.79	3
64	c	15.3	3
64	e	16.74	3
64	e	16.91	3
64	e	15.83	3
64	e	16.17	3
64	e	15.44	3
64	e	14.99	3
72	a	16.35	3
72	a	17.18	3
72	a	13.69	3
72	a	12.53	3
72	a	12.74	3
72	a	12.77	3
72	c	17.63	3
72	c	14.87	3
72	c	13.38	3
72	c	18.87	3
72	c	18.71	3
72	c	17.9	3
72	c	18.83	3
72	c	18.83	3
72	c	19.23	3
72	e	17.47	3
72	e	16.3	3
72	e	19.84	3
72	e	16.64	3
72	e	17.28	3
72	e	17.32	3
84	a	17.96	3
84	a	18.9	3
84	a	17.87	3
84	a	17.2	3
84	a	17.73	3
84	a	18.79	3
84	a	18.75	3
84	a	18.98	3
84	a	19.44	3
84	a	16.36	3
84	c	19.62	3
84	c	20.16	3
84	c	10.36	3
84	c	19.08	3
84	c	18	3
84	e	18.15	3
84	e	16.54	3
84	e	19.71	3
84	e	11.56	3
84	e	17.74	3
84	e	14.75	3
84	e	14.54	3
84	e	15.93	3
84	e	17.42	3
96	a	18.12	3
96	a	19.45	3
96	a	18.76	3
96	a	18.28	3
96	a	18.27	3
96	a	18.91	3
96	a	18.17	3
96	a	18.47	3
96	a	13.43	3
96	a	12.86	3
96	b	16.7	3
96	b	18.91	3
96	c	17.65	3
96	c	17.05	3
96	c	16.62	3
96	c	17.17	3
96	c	18.94	3
96	c	19.52	3
96	c	17.19	3
96	d	13.9	3
96	d	16.84	3
96	e	18.83	3
96	e	18.12	3
96	e	14.52	3
96	e	18.27	3
96	e	18.71	3
96	e	17.08	3
96	e	18.38	3
96	e	16.8	3
96	f	18.5	3
96	f	19.31	3
96	f	19.05	3
96	f	18.6	3
96	f	19.86	3
96	f	18.19	3
96	f	19.25	3
96	f	18.39	3
96	f	19.3	3
96	f	17.21	3
108	a	18.72	3
108	a	19.87	3
108	a	19.19	3
108	a	20.53	3
108	a	19.16	3
108	a	20.39	3
108	a	19.39	3
108	a	19.8	3
108	a	19.77	3
108	c	17.03	3
108	c	16.03	3
108	c	16.2	3
108	c	17.52	3
108	c	13.39	3
108	e	19.02	3
108	e	21.19	3
108	e	19.73	3
108	e	20.27	3
108	e	20.16	3
108	e	20.11	3
108	e	18.99	3
108	e	19.07	3
108	e	19.45	3
108	e	17.91	3
120	a	17.41	3
120	a	16.8	3
120	a	17.47	3
120	a	17.25	3
120	a	17.96	3
120	a	16.79	3
120	a	15.98	3
120	a	18	3
120	a	15.48	3
120	c	17.98	3
120	c	15.43	3
120	c	16.83	3
120	c	18.37	3
120	c	18.04	3
120	c	16.2	3
120	c	16.61	3
120	c	17.8	3
120	c	18.22	3
120	c	19.24	3
120	e	17.99	3
120	e	16.6	3
120	e	18.58	3
120	e	16.81	3
120	e	14.82	3
120	e	18.83	3
120	e	15.26	3
120	e	18.1	3
132	a	16.25	3
132	a	16.87	3
132	a	17.38	3
132	a	16.87	3
132	a	17.58	3
132	a	17.53	3
132	a	13.66	3
132	a	17.12	3
132	a	17.54	3
132	a	17.18	3
132	c	16.65	3
132	c	17.78	3
132	c	16.42	3
132	c	16.96	3
132	c	17.29	3
132	c	18.87	3
132	c	18.65	3
132	c	17.4	3
132	c	19.67	3
132	c	18.04	3
132	e	17.16	3
132	e	14.55	3
132	e	17.33	3
132	e	19.34	3
132	e	18.6	3
132	e	17.76	3
132	e	16.52	3
132	e	14.5	3
144	a	17.73	3
144	a	17.47	3
144	a	18.76	3
144	a	17.04	3
144	a	19.54	3
144	a	16.01	3
144	a	16.34	3
144	a	16.26	3
144	a	16.09	3
144	a	17.83	3
144	a	15.57	3
144	a	18.45	3
144	a	17.08	3
144	a	18.02	3
144	a	18.98	3
144	a	16.96	3
144	a	17.51	3
144	a	17.57	3
144	b	17.45	3
144	b	16.75	3
144	b	19.01	3
144	b	17.16	3
144	b	18.25	3
144	c	17.77	3
144	c	16.34	3
144	c	16.03	3
144	c	16.88	3
144	c	14.86	3
144	c	17.86	3
144	c	11.86	3
144	d	16.22	3
144	d	15.77	3
144	d	14.4	3
144	d	13.6	3
144	d	18.24	3
144	d	16.77	3
144	d	16.05	3
144	d	16.74	3
144	f	16.88	3
144	f	16.67	3
144	f	18.96	3
144	f	19.27	3
144	f	17.22	3
144	f	18.52	3
144	f	18.2	3
156	a	17.69	3
156	a	16.98	3
156	a	17.56	3
156	a	15.31	3
156	a	17.86	3
156	a	18.78	3
156	a	14.3	3
156	a	17.16	3
156	a	16.79	3
156	a	15.75	3
156	c	17.46	3
156	c	16.64	3
156	c	17.37	3
156	c	16.79	3
156	c	16.94	3
156	c	18.99	3
156	c	15.51	3
156	c	16.46	3
156	c	15.95	3
156	c	18.59	3
156	c	17.53	3
156	c	15.02	3
156	c	17.06	3
156	c	15.72	3
156	c	17.25	3
156	c	15.47	3
156	c	14.02	3
156	e	17.89	3
156	e	17.94	3
156	e	16.21	3
156	e	9.77	3
156	e	17.49	3
156	e	17.04	3
168	a	15.22	3
168	a	15.39	3
168	a	18.18	3
168	a	16.8	3
168	a	16.41	3
168	a	17.38	3
168	a	16.45	3
168	a	16.53	3
168	a	17.52	3
168	c	16.42	3
168	c	16	3
168	c	17.18	3
168	c	16.74	3
168	c	14.92	3
168	c	16.64	3
168	c	16.96	3
168	d	15.98	3
168	d	18.2	3
168	d	17.84	3
168	d	17.61	3
168	d	16.87	3
180	a	17.91	3
180	a	16.6	3
180	c	16.07	3
180	c	16.14	3
180	c	16.89	3
180	c	17.95	3
180	e	16.63	3
192	b	14.66	3
192	b	17.75	3
192	b	16.46	3
192	c	14.07	3
192	d	14.2	3
192	e	16.46	3
216	c	17.77	3
216	c	14.78	3
216	e	14.11	3
216	e	17.54	3

### Sheet: 30 degrees total
Time (h)	Replicate	Size (mm)	Instar
0	a	2.75	1
0	a	2.69	1
0	a	2.23	1
0	a	2.51	1
0	a	2.87	1
0	a	2.91	1
0	a	2.35	1
0	a	2.37	1
0	a	2.81	1
0	a	2.39	1
0	b	2.99	1
0	b	3.19	1
0	b	3.07	1
0	b	3.09	1
0	b	3.3	1
0	b	2.04	1
0	b	2.32	1
0	b	2.46	1
0	b	3.14	1
0	b	2.43	1
0	c	3.14	1
0	c	2.98	1
0	c	2.51	1
0	c	2.18	1
0	c	2.46	1
0	c	2.8	1
0	c	2.2	1
0	c	2.93	1
0	c	2.4	1
0	c	2.81	1
0	d	3.01	1
0	d	2.22	1
0	d	2.21	1
0	d	2.42	1
0	d	2.54	1
0	d	2.07	1
0	d	2.25	1
0	d	2.56	1
0	d	2.36	1
0	d	2.88	1
0	d	1.94	1
0	e	2.59	1
0	e	2.25	1
0	e	2.24	1
0	e	2.32	1
0	e	2.36	1
0	e	2.35	1
0	e	2.15	1
0	e	2.57	1
0	e	2.53	1
0	e	2.35	1
0	f	2.39	1
0	f	2.46	1
0	f	2.45	1
0	f	2.62	1
0	f	2.79	1
0	f	2.77	1
0	f	2.74	1
0	f	2.54	1
0	f	2.25	1
4	a	3.99	1
4	a	3.77	1
4	a	3.67	1
4	a	4.03	1
4	a	4.03	1
4	a	3.7	1
4	a	3.96	1
4	a	3.98	1
4	a	4.05	1
4	c	3.19	1
4	c	2.88	1
4	c	3.66	1
4	c	3.26	1
4	c	2.98	1
4	c	2.99	1
4	c	2.68	1
4	c	3.03	1
4	c	3.52	1
4	e	3.51	1
4	e	3.59	1
4	e	3.81	1
4	e	3.45	1
4	e	3.54	1
4	e	3.54	1
4	e	3.91	1
4	e	3.4	1
4	e	3.97	1
4	e	3.36	1
8	a	3.9	1
8	a	4.18	1
8	a	3.89	1
8	a	3.45	1
8	a	4.1	1
8	a	4.29	1
8	a	3.58	1
8	a	4.39	1
8	a	4.06	1
8	a	4.21	1
8	c	4.7	1
8	c	4.01	1
8	c	3.81	1
8	c	3.41	1
8	c	3.3	1
8	c	4.02	1
8	c	4.35	1
8	c	3.89	1
8	c	2.67	1
8	c	4.38	1
8	c	3.82	1
8	e	3.87	1
8	e	4.03	1
8	e	4.31	1
8	e	4.12	1
8	e	4.04	1
8	e	3.67	1
8	e	3.9	1
8	e	3.41	1
12	a	2.96	1
12	a	4.72	1.2
12	a	3.89	1.2
12	a	4.33	1.2
12	a	4.77	1.2
12	a	3.54	1.2
12	a	5.47	2
12	c	4.52	1.2
12	c	5.18	2
12	c	5.9	2
12	c	5.46	2
12	c	5.29	2
12	e	4	1.2
12	e	5.6	2
12	e	5.48	2
12	e	5.96	2
12	e	5.19	2
12	e	6.08	2
12	e	5.28	2
12	e	4.86	2
12	e	6.11	2
12	e	6.93	2
16	a	7.31	2
16	a	7.15	2
16	a	7.38	2
16	a	7.21	2
16	a	6.72	2
16	a	7.51	2
16	a	7.49	2
16	a	7.08	2
16	a	7.24	2
16	c	7.58	2
16	c	7.04	2
16	c	6.66	2
16	c	6.96	2
16	c	6.78	2
16	c	6.35	2
16	c	6.68	2
16	c	6.84	2
16	c	6.42	2
16	c	6.45	2
16	c	6.91	2
16	e	7.24	2
16	e	7.11	2
16	e	7.32	2
16	e	7.12	2
16	e	6.75	2
16	e	7.18	2
16	e	7.14	2
16	e	7	2
16	e	7.22	2
20	a	8.4	2
20	a	8.56	2
20	a	6.19	2
20	c	7.15	2
20	c	6.98	2
20	c	6.94	2
20	c	7.25	2
20	c	5.86	2
20	c	7.05	2
20	c	6.96	2
20	c	7.46	2
20	c	7.33	2
20	c	7.04	2
20	e	9.21	2
20	e	8.42	2
20	e	9.14	2
20	e	9.05	2
20	e	8.04	2
20	e	8.59	2
20	e	7.96	2
20	e	6.57	2
24	a	8.38	2
24	a	8.4	2
24	a	8.78	2
24	a	8.3	2
24	a	8.72	2
24	a	8.51	2
24	a	9.08	2
24	c	9.5	2
24	c	9.53	2
24	c	9.04	2
24	c	9.42	2
24	c	9.75	2
24	c	9.76	2
24	c	8.9	2.3
24	c	9.14	2.3
24	c	9.4	2.3
24	c	9.92	2.3
28	a	10.4	2.3
28	a	8.93	2.3
28	a	9.88	2.3
28	a	9.78	3
28	a	11.71	3
28	a	9.63	3
28	a	11.11	3
28	a	10.37	3
28	a	10.99	3
28	a	10.35	3
28	c	9.1	2
28	c	9.04	2.3
28	c	10.12	2.3
28	c	9.5	2.3
28	c	9.67	2.3
28	c	10.55	2.3
28	e	9.39	2.3
28	e	9.77	2.3
28	e	9.39	2.3
28	e	9.66	2.3
28	e	10.62	3
28	e	10.86	3
28	e	10.09	3
28	e	11	3
28	e	9.99	3
28	e	10.51	3
32	a	10.84	3
32	a	11.51	3
32	a	11.49	3
32	a	13.73	3
32	a	12.53	3
32	a	12.17	3
32	a	11.06	3
32	a	11.14	3
32	c	8.87	2.3
32	c	11.42	3
32	c	11.66	3
32	c	11.11	3
32	c	11.11	3
32	c	11.84	3
32	c	7.69	3
32	c	12.12	3
32	c	10.79	3
32	e	9.69	3
32	e	11.75	3
32	e	11.43	3
32	e	11.09	3
32	e	10.73	3
32	e	9.42	3
32	e	12.35	3
36	a	12.58	3
36	a	11.66	3
36	a	11.96	3
36	a	11.81	3
36	a	10.69	3
36	a	13.29	3
36	a	14	3
36	a	11.97	3
36	c	11.12	3
36	c	12.16	3
36	c	13.13	3
36	c	15.4	3
36	c	14.15	3
36	c	13.15	3
36	c	10.82	3
36	e	14.55	3
36	e	13.06	3
36	e	14.28	3
36	e	14.84	3
36	e	15.9	3
36	e	9.86	3
36	e	14.49	3
36	e	15.4	3
36	e	14.58	3
36	e	15.04	3
40	a	13.45	3
40	a	13.76	3
40	a	15.21	3
40	a	14.7	3
40	a	13.67	3
40	a	14.81	3
40	a	13.57	3
40	a	14.7	3
40	c	18.62	3
40	c	16.18	3
40	c	18.8	3
40	c	19.27	3
40	c	17.6	3
40	c	15.34	3
40	c	17.21	3
40	e	15.4	3
40	e	15.53	3
40	e	15.61	3
40	e	15.24	3
40	e	14.11	3
40	e	15.48	3
40	e	16	3
40	e	16.42	3
40	e	15.9	3
40	e	13.4	3
44	a	16.91	3
44	a	16.45	3
44	a	13.66	3
44	a	16.53	3
44	a	16.04	3
44	a	8.3	3
44	a	17.08	3
44	a	16.23	3
44	a	15.35	3
44	a	14.04	3
44	c	16.55	3
44	c	16.84	3
44	c	17.08	3
44	c	17.44	3
44	c	17.7	3
44	c	17.06	3
44	c	16.92	3
44	c	15.76	3
44	c	17.09	3
44	c	16.99	3
44	c	16.31	3
44	e	15.93	3
44	e	16.4	3
44	e	17.41	3
44	e	17.19	3
44	e	16.09	3
44	e	16.69	3
44	e	15.87	3
44	e	15.83	3
44	e	16.11	3
48	a	8.78	3
48	a	11.2	3
48	a	14.67	3
48	a	16.62	3
48	a	17.33	3
48	a	16.72	3
48	b	16.38	3
48	b	14.4	3
48	b	14.79	3
48	b	14.95	3
48	b	14.59	3
48	b	15.72	3
48	c	17.72	3
48	c	16.8	3
48	c	17.58	3
48	c	16.81	3
48	c	17.36	3
48	c	16.07	3
48	c	18.27	3
48	c	17.99	3
48	c	16.58	3
48	d	15.58	3
48	d	16.36	3
48	d	13.68	3
48	d	15.47	3
48	d	14.35	3
48	d	16.66	3
48	e	17.12	3
48	e	17.63	3
48	e	17.54	3
48	e	18.55	3
48	e	17.54	3
48	e	17.88	3
48	f	17.27	3
48	f	17.37	3
48	f	16.95	3
48	f	15	3
48	f	15.12	3
52	a	13.61	3
52	a	16.87	3
52	a	14.8	3
52	a	16.08	3
52	a	13.74	3
52	a	15.25	3
52	a	17.65	3
52	a	17	3
52	a	17.07	3
52	a	14.83	3
52	c	16.94	3
52	c	13.64	3
52	c	17	3
52	c	15.31	3
52	c	18.5	3
52	c	16.14	3
52	c	18.11	3
52	c	15.71	3
52	c	16.75	3
52	e	17.26	3
52	e	16.29	3
52	e	17	3
52	e	17.76	3
52	e	18.91	3
52	e	17.07	3
52	e	17.56	3
52	e	17.08	3
54	a	16.45	3
54	a	16.74	3
54	a	16.28	3
54	a	17.05	3
54	a	16.07	3
54	a	16.15	3
56	a	17.4	3
56	a	18.87	3
56	a	18	3
56	a	19.07	3
56	a	17.27	3
56	a	17.85	3
56	a	18.77	3
56	a	17.55	3
56	c	16.98	3
56	c	18.66	3
56	c	19.1	3
56	c	18.75	3
56	c	18.83	3
56	c	19.02	3
56	c	18.84	3
56	c	17.11	3
56	c	11.22	3
56	e	16.34	3
56	e	18.52	3
56	e	17.12	3
56	e	19.67	3
56	e	16.76	3
56	e	17.93	3
56	e	17.93	3
56	e	15.67	3
60	a	18.63	3
60	a	17.91	3
60	a	18.91	3
60	a	18.75	3
60	a	18.4	3
60	a	18.31	3
60	a	18.5	3
60	a	18.22	3
60	c	19.11	3
60	c	18.78	3
60	c	18.13	3
60	c	19.43	3
60	c	19.09	3
60	c	19.38	3
60	c	17.9	3
60	c	19.05	3
60	c	18.9	3
60	c	20.07	3
60	c	19.85	3
60	e	17.14	3
60	e	17.52	3
60	e	16.77	3
60	e	17.55	3
60	e	18.04	3
60	e	18.48	3
60	e	17.65	3
60	e	17.59	3
60	e	18.16	3
64	a	18.28	3
64	a	18.3	3
64	a	18.1	3
64	a	17.8	3
64	a	16.01	3
64	a	17.05	3
64	a	15.8	3
64	a	17.94	3
64	a	18.53	3
64	a	18.04	3
64	c	18.66	3
64	c	17.83	3
64	c	18.91	3
64	c	17.31	3
64	c	17.95	3
64	c	16.23	3
64	c	18.1	3
64	c	17.04	3
64	c	9.89	3
64	e	17.24	3
64	e	16.26	3
64	e	17.84	3
64	e	18.17	3
64	e	17.89	3
64	e	16.72	3
64	e	18.79	3
64	e	17.96	3
64	e	16.36	3
64	e	19.11	3
64	e	18.52	3
64	e	18.47	3
64	e	16.94	3
64	e	17.71	3
64	e	18.06	3
68	a	19.26	3
68	a	18.9	3
68	a	18.65	3
68	a	19.04	3
68	a	18.35	3
68	a	18.2	3
68	a	18.88	3
68	a	17.5	3
68	a	16.08	3
68	c	18.14	3
68	c	18.09	3
68	c	18.53	3
68	c	18.35	3
68	c	17.75	3
68	c	18.37	3
68	c	18.67	3
68	c	18.39	3
68	c	17.47	3
68	e	16.59	3
68	e	17.34	3
68	e	16.13	3
68	e	18.05	3
68	e	19.33	3
68	e	18.8	3
68	e	19.22	3
68	e	18.01	3
68	e	20.1	3
68	e	12.59	3
72	a	18.88	3
72	a	18.04	3
72	a	19.4	3
72	a	18.38	3
72	a	18.8	3
72	a	18.95	3
72	a	18.38	3
72	a	18.09	3
72	a	18.63	3
72	c	16.84	3
72	c	18.82	3
72	c	18.17	3
72	c	17.26	3
72	c	19.36	3
72	c	17.75	3
72	c	16.48	3
72	c	18.72	3
72	e	16.79	3
72	e	17.02	3
72	e	17.73	3
72	e	18.19	3
72	e	18.23	3
72	e	15.74	3
84	a	18.9	3
84	a	18.38	3
84	a	16.09	3
84	a	19.07	3
84	a	16.7	3
84	a	18.06	3
84	a	17.07	3
84	a	18.43	3
84	c	16.12	3
84	c	14.59	3
84	c	17.5	3
84	c	17.5	3
84	c	16.17	3
84	c	17.09	3
84	c	17.23	3
84	c	16.73	3
84	c	18.2	3
84	c	18.51	3
84	e	15.39	3
84	e	17.87	3
84	e	15.26	3
84	e	18.11	3
84	e	16.21	3
84	e	18.38	3
84	e	18.8	3
84	e	19.76	3
84	e	17.72	3
84	e	18.13	3
96	a	19.35	3
96	a	18	3
96	a	18.13	3
96	a	18.2	3
96	a	18.99	3
96	a	18.46	3
96	a	18.95	3
96	a	19.41	3
96	a	16.96	3
96	b	12.09	3
96	b	16.14	3
96	b	16	3
96	b	12.32	3
96	b	11.18	3
96	b	9.27	3
96	b	14.07	3
96	b	15.12	3
96	b	13.73	3
96	c	16.86	3
96	c	16.58	3
96	c	15.64	3
96	c	17.94	3
96	c	17.19	3
96	c	16.78	3
96	c	17.72	3
96	c	16.92	3
96	c	15.2	3
96	c	16.98	3
96	d	15.05	3
96	d	13.84	3
96	d	15.94	3
96	d	13.21	3
96	d	15.5	3
96	d	15.66	3
96	d	13.37	3
96	e	16.38	3
96	e	18.22	3
96	e	17.38	3
96	e	18.09	3
96	e	17.14	3
96	e	17.63	3
96	e	18.59	3
96	e	17.81	3
96	e	16.73	3
96	e	17.86	3
96	f	16.21	3
96	f	15.25	3
96	f	18.01	3
96	f	17.62	3
96	f	13.34	3
96	f	16.98	3
96	f	17.5	3
96	f	17.1	3
120	a	15.35	3
120	a	16.4	3
120	a	13.75	3
120	a	13.78	3
120	a	15.11	3
120	a	15.03	3
120	c	16.31	3
120	c	14.91	3
120	c	15.19	3
120	c	15.09	3
120	c	15.02	3
120	c	15.07	3
120	c	15.21	3
120	c	15.14	3
120	e	17.48	3
120	e	16.39	3
120	e	17.05	3
120	e	17.01	3
120	e	17.99	3
120	e	15.83	3
120	e	16.95	3
120	e	16.21	3
132	a	16.87	3
132	a	13.97	3
132	a	15.73	3
132	a	9.54	3
132	a	15.53	3
132	c	16.09	3
132	c	16.75	3
132	c	16.61	3
132	e	17.11	3
132	e	17.89	3
132	e	16.31	3
132	e	16.5	3
144	a	10.86	3
144	a	17.9	3
144	b	15.33	3
144	b	16.15	3
144	b	15.84	3
144	b	17.36	3
144	b	16.79	3
144	c	16.86	3
144	c	15.76	3
144	c	16.81	3
144	c	10.2	3
144	c	10.81	3
144	d	15.56	3
144	d	15.87	3
144	d	15.56	3
144	d	15.4	3
144	d	17.05	3
144	d	16.71	3
144	d	17.02	3
144	e	13.86	3
144	e	14.61	3
144	e	16.54	3
144	e	15.01	3
144	f	16.81	3
144	f	15.84	3
144	f	17.8	3
144	f	16.65	3
144	f	16.18	3
156	a	16.12	3
156	a	16.41	3
156	c	15.34	3
156	c	15.57	3
156	e	15.01	3
156	e	16.2	3
156	e	15.33	3
156	e	16.87	3
156	e	15.97	3
156	e	10.8	3
168	a	14.83	3
168	c	13.72	3
168	c	15.15	3
168	c	16.71	3
168	c	16.16	3
168	c	16.35	3
168	c	15.6	3
168	c	15.66	3
168	e	15.58	3
180	e	15.03	3
192	b	16.31	3
192	d	14.97	3
192	f	12.22	3
192	f	11.15	3
204	a	15.29	3
204	a	15.28	3
204	c	14.27	3
204	c	15.17	3

### Sheet: 35 degrees total
Time (h)	Replicate	Size (mm)	Instar
0	a	2.22	1
0	a	2.19	1
0	a	2.26	1
0	a	2.31	1
0	a	2.46	1
0	a	2.01	1
0	a	2.2	1
0	a	2.44	1
0	a	1.71	1
0	a	2.4	1
0	a	2.38	1
0	b	2.32	1
0	b	2.6	1
0	b	2.15	1
0	b	2.33	1
0	b	2.44	1
0	b	2.5	1
0	b	2.07	1
0	b	2.27	1
0	b	2.38	1
0	c	2.73	1
0	c	2	1
0	c	2.35	1
0	c	1.94	1
0	c	2.14	1
0	c	1.84	1
0	c	2.51	1
0	c	3.16	1
0	c	1.71	1
0	c	2.37	1
0	d	2.5	1
0	d	1.64	1
0	d	1.92	1
0	d	2.36	1
0	d	1.96	1
0	d	2.48	1
0	d	2.32	1
0	d	2.44	1
0	d	2.4	1
0	d	1.95	1
0	d	1.83	1
0	e	2.93	1
0	e	2.24	1
0	e	2.06	1
0	e	2.31	1
0	e	2.23	1
0	e	2.25	1
0	e	1.95	1
0	e	2.04	1
0	e	2.53	1
0	e	2.15	1
0	e	2.45	1
0	e	2.2	1
0	f	2.48	1
0	f	2.19	1
0	f	2.35	1
0	f	2.58	1
0	f	2.41	1
0	f	2.55	1
0	f	2.31	1
0	f	2.83	1
0	f	2.01	1
0	f	1.99	1
4	c	2.94	1
4	c	3.88	1
4	c	3.22	1
4	c	3.72	1
4	c	2.96	1
4	c	3.31	1
4	c	3.44	1
4	e	3.08	1
4	e	3.36	1
4	e	3.39	1
4	e	3.2	1
4	e	3.49	1
4	e	3.42	1
4	e	3.63	1
4	e	3.29	1
4	e	3.75	1
8	c	3.31	1
8	c	3.41	1
8	c	3.69	1
8	c	4.29	1
8	c	3.72	1
8	c	3.44	1
8	c	3.18	1
8	c	4.35	1
8	c	3.71	1
8	c	3.44	1
8	e	3.98	1
8	e	4.27	1
8	e	3.75	1
8	e	4.11	1
8	e	4.1	1
8	e	4.12	1
8	e	3.91	1
8	e	4	1
8	e	4.2	1
12	a	6.02	2
12	a	6.69	2
12	a	5.85	2
12	a	5.8	2
12	a	6.28	2
12	a	6.11	2
12	c	5.97	2
12	c	6.04	2
12	e	6.15	2
12	e	5.98	2
12	e	6.25	2
12	e	6.56	2
12	e	6.11	2
12	e	5.72	2
12	e	6.89	2
12	e	3.59	2
12	e	5.86	2
12	e	6.35	2
16	a	6.92	2
16	a	7.03	2
16	a	7.02	2
16	a	6.11	2
16	a	5.99	2
16	a	6	2
16	a	7.45	2
16	a	6.25	2
16	c	7.29	2
16	c	7.24	2
16	c	7.02	2
16	c	7.03	2
16	c	7.41	2
16	c	7.32	2
16	c	7.16	2
16	c	7.51	2
16	c	7.57	2
16	e	6.62	2
16	e	6.74	2
16	e	6.6	2
16	e	6.96	2
16	e	5.9	2
16	e	6.95	2
16	e	6.83	2
16	e	7.14	2
16	e	5.92	2
16	e	6.93	2
20	a	8.82	2
20	a	7.36	2
20	a	8.26	2
20	a	8.82	2
20	a	8.25	2
20	a	9.09	2
20	a	6.51	2
20	c	9.32	2
20	c	9.05	2
20	c	10.13	2
20	c	8.53	2
20	c	8.81	2
20	c	7.51	2
20	c	8.51	2
20	c	8.86	2
20	c	8.17	2
20	c	5.79	2
20	e	7.92	2
20	e	8.46	2
20	e	8.24	2
20	e	8.98	2
24	a	9.66	2
24	a	9.6	2.3
24	a	9.83	2.3
24	a	8.99	2.3
24	a	9.52	2.3
24	a	10.3	3
24	c	9.48	2.3
24	c	10.17	2.3
24	c	10.69	3
24	c	12.25	3
24	c	10.85	3
24	e	7.7	2
24	e	6.99	2
24	e	6.27	2
24	e	3.86	2
24	e	6.44	2
24	e	7.05	2
24	e	6.43	2
24	e	7.09	2.3
28	c	6.61	2
28	c	9.1	3
28	c	11.79	3
28	c	9.08	3
28	c	11.47	3
28	c	10.74	3
32	a	11.9	3
32	a	8.81	3
32	a	10.35	3
32	a	12.02	3
32	a	13.49	3
32	a	15.16	3
32	a	11.74	3
32	a	12.68	3
32	a	13.73	3
32	c	13.93	3
32	c	15.41	3
32	c	12.16	3
32	c	15.03	3
32	c	12.78	3
32	c	13.49	3
32	c	13.92	3
32	e	14.1	3
32	e	13.82	3
32	e	8.11	3
32	e	14.24	3
32	e	12.27	3
32	e	14.97	3
32	e	13.38	3
32	e	13.85	3
32	e	15.1	3
36	a	13.31	3
36	a	12.4	3
36	a	12.01	3
36	a	12.31	3
36	a	12.48	3
36	c	13.77	3
36	c	10.58	3
36	c	12.84	3
36	c	15.55	3
36	c	5.68	3
36	c	9.03	3
36	e	8.91	2.3
36	e	13.88	3
36	e	14.42	3
36	e	14.77	3
36	e	14.06	3
36	e	15.03	3
36	e	13.28	3
36	e	11.88	3
36	e	5.94	3
36	e	5	3
44	c	17.71	3
44	c	15.04	3
44	c	5.72	3
44	c	16.53	3
44	c	17.79	3
44	c	9.46	3
44	c	13.91	3
44	c	12.48	3
44	c	16.24	3
44	e	14.42	3
44	e	16.18	3
44	e	15.52	3
44	e	13.39	3
44	e	16.28	3
44	e	14.97	3
44	e	15.31	3
44	e	16.33	3
44	e	14.95	3
44	e	14.59	3
48	a	13.47	3
48	a	13.98	3
48	a	15.79	3
48	a	16.24	3
48	a	16.05	3
48	a	14.98	3
48	b	17.24	3
48	b	16.05	3
48	b	16.13	3
48	b	16.54	3
48	b	16.94	3
48	b	18.2	3
48	b	14.9	3
48	c	12.05	3
48	c	16.92	3
48	c	16.8	3
48	c	16.91	3
48	c	15.87	3
48	d	13.8	3
48	d	16.29	3
48	d	18.25	3
48	d	16.27	3
48	d	14.89	3
48	d	14.49	3
48	d	15.69	3
48	e	9.91	3
48	e	7.65	3
52	a	14.29	3
52	a	17.93	3
52	a	7.01	3
52	a	7.7	3
52	a	8.69	3
52	a	8.97	3
52	e	8.42	3
52	e	7.67	3
52	e	8.13	3
52	e	11.7	3
52	e	13.68	3
52	e	10.67	3
52	e	9.7	3
52	e	7.76	3
52	e	8.3	3
56	a	17.1	3
56	a	15.94	3
56	a	17.91	3
56	a	18.28	3
56	a	15.7	3
56	c	13.96	3
56	c	16.99	3
56	c	16.5	3
56	c	9.39	3
56	c	9.14	3
56	c	16.45	3
56	c	17.04	3
56	e	14.77	3
56	e	17.1	3
56	e	17.61	3
56	e	17.76	3
56	e	17.74	3
56	e	17.56	3
56	e	17.77	3
56	e	17.67	3
60	a	16.87	3
60	a	17.66	3
60	a	15.74	3
60	a	17.07	3
60	a	18.22	3
60	a	6.61	3
60	a	16.33	3
60	a	15.86	3
60	a	18.55	3
60	c	13.33	3
60	c	15.3	3
60	c	16.28	3
60	c	12.92	3
60	c	6.8	3
60	c	8.17	3
60	c	4.47	3
60	e	7.64	3
68	a	16.56	3
68	a	18.09	3
68	a	17.93	3
68	a	10.21	3
68	a	13.33	3
68	a	19.16	3
72	a	17.47	3
72	a	17.28	3
72	a	11.65	3
72	a	14.37	3
72	a	15.95	3
72	a	12.62	3
72	a	14.98	3
72	c	17.25	3
72	c	16.65	3
72	c	18.32	3
72	c	18.25	3
72	c	16.75	3
72	e	18.65	3
72	e	17.93	3
72	e	18.58	3
72	e	17.22	3
72	e	17.5	3
72	e	17.49	3
72	e	16.03	3
72	e	17.53	3
72	e	17.43	3
72	e	18.22	3
84	a	16.62	3
84	a	17.27	3
84	a	17.91	3
84	a	17.29	3
84	a	17.57	3
84	a	10.09	3
84	a	13.08	3
84	c	15.48	3
84	c	17.24	3
84	c	17.72	3
84	c	16.35	3
84	c	12.74	3
84	c	14.12	3
84	e	16.66	3
96	a	17.2	3
96	a	17.12	3
96	a	17.34	3
96	a	17.05	3
96	a	16.12	3
96	a	15.63	3
96	b	16.81	3
96	b	16.58	3
96	b	15.56	3
96	c	16.78	3
96	c	16.6	3
96	c	17.84	3
96	c	18.03	3
96	c	15.88	3
96	c	16.01	3
96	c	17.55	3
96	c	15.87	3
96	c	15.84	3
96	d	16.88	3
96	d	16.99	3
96	d	17.3	3
96	d	16.96	3
96	d	15.47	3
96	d	13.61	3
96	d	16.94	3
96	d	15.88	3
96	f	15.99	3
96	f	17.04	3
108	a	17.05	3
108	a	16.54	3
108	a	17.27	3
108	a	15.79	3
108	a	16.57	3
108	a	18	3
108	a	16.17	3
108	c	13.84	3
108	c	14.9	3
108	c	17.45	3
108	c	9.18	3
108	c	16.24	3
108	c	17.82	3
108	c	14.02	3
120	c	14.55	3
120	c	15.51	3
120	c	17.66	3
120	c	15.17	3
120	c	15.29	3
120	c	16.44	3
120	c	16.04	3
120	e	13.35	3
120	e	13.71	3
120	e	14.56	3
132	a	15.16	3
132	a	13.72	3
132	a	14.08	3
132	a	16.11	3
132	a	15.66	3
132	a	12.73	3
132	a	14.87	3
132	c	12.51	3
132	c	14.26	3
132	c	11.63	3
132	c	12.78	3
132	e	14.61	3
132	e	13.21	3
144	a	14.44	3
144	b	12.62	3
144	b	11.07	3
144	b	12.95	3
144	c	14.54	3
144	c	13.36	3
144	c	13.29	3
144	c	14.15	3
144	e	7.96	3
144	e	8.54	3
144	e	11.48	3
156	a	13.95	3
156	a	13.1	3
156	a	15.39	3
156	c	13.02	3
156	c	12.28	3
156	c	11.33	3
156	c	12.1	3
156	c	12.47	3
156	c	12.03	3
156	e	13.57	3
156	e	13.26	3
156	e	11.61	3
156	e	13.86	3
168	a	14.95	3
168	c	12.15	3
168	c	11.17	3
168	c	13.66	3
168	e	12.93	3
168	e	10.78	3
180	a	15.81	3
180	a	15.37	3
180	a	9.39	3
180	a	12.11	3
180	a	14.37	3
180	a	12.48	3
180	a	13.59	3
180	c	13.13	3
180	e	14.58	3
192	a	8.55	3
192	a	8.63	3
192	b	12.78	3
192	b	14.77	3
192	d	13.61	3
192	f	12.55	3
192	f	12.56	3
204	a	13.8	3
204	a	13.72	3
.		.
